# Intellectual Disability-related genes increase ADHD risk and locomotor activity in *Drosophila*

**DOI:** 10.1101/725937

**Authors:** Marieke Klein, Euginia Singgih, Anne van Rens, Ditte Demontis, Anders D. Børglum, Nina Roth Mota, Anna Castells-Nobau, Lambertus A. Kiemeney, Han G. Brunner, Alejandro Arias-Vasquez, Annette Schenck, Monique van der Voet, Barbara Franke

## Abstract

**Objective:** Attention-Deficit/Hyperactivity Disorder (ADHD) is a common, highly heritable neuropsychiatric disorder. ADHD often co-occurs with Intellectual Disability (ID), and shared overlapping genetics have been suggested. This study aimed to identify novel ADHD genes by investigating whether genes carrying rare mutations linked to ID contribute to ADHD risk through common genetic variants. Validation and characterization of candidates were performed using *Drosophila melanogaster*.

**Method:** Common genetic variants in a diagnostic gene panel of 396 autosomal ID genes were tested for association with ADHD risk, through gene-set and gene-wide analyses, using ADHD meta-analytic data of the Psychiatric Genomics Consortium (n=19,210) for discovery and iPSYCH ADHD data for replication (n=37,076). The significant genes were functionally validated and characterized in *Drosophila* by assessing locomotor activity and sleep upon knockdown of those genes in brain circuits.

**Results:** The ID gene-set was significantly associated with ADHD risk in the discovery and replication data-sets. The three genes most consistently associated were *MEF2C*, *ST3GAL3*, and *TRAPPC9*. Performing functional characterization of the two evolutionary conserved genes in *Drosophila melanogaster*, we found their knockdown in dopaminergic (*dMEF2*) and circadian neurons (*dTRAPPC9*) to result in increased locomotor activity and reduced sleep, concordant with the human phenotype.

**Conclusions:** This study reveals that a large set of ID-related genes contributes to ADHD risk through effects of common alleles. Utilizing this continuity, we identified *TRAPPC9, MEF2C*, and *ST3GAL3* as novel ADHD candidate genes. Characterization in *Drosophila* suggests that *TRAPPC9* and *MEF2C* contribute to ADHD-related behavior through distinct neural substrates.
