## Supplementary Table 2 for "Intellectual Disability-related genes increase ADHD risk and locomotor activity in *Drosophila*"

### Sheet: Sheet1
Gene	Chr	Omim disease
ADAR	1	Aicardi-Goutieres syndrome 6
ADCK3	1	-
AKT3	1	Megalencephaly-polymicrogyria-polydactyly-hydrocephalus syndrome
ALG6	1	Congenital disorder of glycosylation type Ic
AP4B1	1	Spastic paraplegia 47 autosomal recessive
ARID1A	1	Mental retardation autosomal dominant 14
ASPM	1	Microcephaly 5 primary autosomal recessive
ATP1A2	1	Alternating hemiplegia of childhood
DARS2	1	Leukoencephalopathy with brain stem and spinal cord involvement and lactate elevation
DBT	1	Maple syrup urine disease type II
DHCR24	1	Desmosterolosis
DPYD	1	5-fluorouracil toxicity
FH	1	Fumarase deficiency
FUCA1	1	Fucosidosis
GALE	1	Galactose epimerase deficiency
GATAD2B	1	Mental retardation autosomal dominant 18
GJC2	1	Leukodystrophy hypomyelinating 2
GNPAT	1	Chondrodysplasia punctata rhizomelic type 2
HAX1	1	Neutropenia severe congenital 3 autosomal recessive
MMACHC	1	Methylmalonic aciduria and homocystinuria cblC type
MTR	1	Homocystinuria-megaloblastic anemia cblG complementation type
NDUFS2	1	Mitochondrial complex I deficiency
NLRP3	1	CINCA syndrome
NTRK1	1	Insensitivity to pain congenital with anhidrosis
ORC1	1	Meier-Gorlin syndrome 1
PEX10	1	Peroxisome biogenesis disorder 6A (Zellweger)
PEX11B	1	Peroxisome biogenesis disorder 14B
PHGDH	1	Phosphoglycerate dehydrogenase deficiency
PIGV	1	Hyperphosphatasia with mental retardation syndrome 1
POMGNT1	1	Muscular dystrophy-dystroglycanopathy (congenital with brain and eye anomalies) type A 3
PPOX	1	Porphyria variegata
RAB3GAP2	1	Martsolf syndrome
SKI	1	Shprintzen-Goldberg syndrome
SLC2A1	1	Dystonia 9
ST3GAL3	1	Epileptic encephalopathy early infantile 15
STIL	1	Microcephaly 7 primary autosomal recessive
SYT14	1	Spinocerebellar ataxia autosomal recessive 11
TBCE	1	Hypoparathyroidism-retardation-dysmorphism syndrome
TMCO1	1	Craniofacial dysmorphism skeletal anomalies and mental retardation syndrome
ACVR1	2	Fibrodysplasia ossificans progressiva
BBS5	2	Bardet-Biedl syndrome 5
BCS1L	2	Bjornstad syndrome
COLEC11	2	3MC syndrome 2
D2HGDH	2	D-2-hydroxyglutaric aciduria
EIF2AK3	2	Wolcott-Rallison syndrome
ERCC3	2	Trichothiodystrophy
GAD1	2	Cerebral palsy spastic quadriplegic 1
GLI2	2	Holoprosencephaly-9
HDAC4	2	Brachydactyly-mental retardation syndrome
LRP2	2	Donnai-Barrow syndrome
LRPPRC	2	Leigh syndrome French-Canadian type
MBD5	2	Mental retardation autosomal dominant 1
MMADHC	2	-
MYCN	2	Feingold syndrome
NDUFS1	2	Mitochondrial complex I deficiency
NPHP1	2	Joubert syndrome 4
NRXN1	2	Pitt-Hopkins-like syndrome 2
PEX13	2	Peroxisome biogenesis disorder 11A (Zellweger)
RAB3GAP1	2	Warburg micro syndrome 1
SATB2	2	Cleft palate and mental retardation
SCN1A	2	Dravet syndrome
SCN2A	2	Epileptic encephalopathy early infantile 11
SIX3	2	Holoprosencephaly-2
SOS1	2	Fibromatosis gingival
TMEM237	2	Joubert syndrome 14
ZEB2	2	Mowat-Wilson syndrome
ABHD5	3	Chanarin-Dorfman syndrome
ACAD9	3	ACAD9 deficiency
ALG3	3	Congenital disorder of glycosylation type Id
AMT	3	Glycine encephalopathy
ANO10	3	Spinocerebellar ataxia autosomal recessive 10
ARL13B	3	Joubert syndrome 8
ARL6	3	Bardet-Biedl syndrome 3
ATR	3	Cutaneous telangiectasia and cancer syndrome familial
CRBN	3	Mental retardation autosomal recessive 2
CTNNB1	3	Colorectal cancer somatic
DNAJC19	3	3-methylglutaconic aciduria type V
FANCD2	3	Fanconi anemia complementation group D2
FOXP1	3	Mental retardation with language impairment and autistic features
HESX1	3	Growth hormone deficiency with pituitary anomalies
MCCC1	3	3-Methylcrotonyl-CoA carboxylase 1 deficiency
MRPS22	3	Combined oxidative phosphorylation deficiency 5
POC1A	3	Short stature onychodysplasia facial dysmorphism and hypotrichosis
RAF1	3	LEOPARD syndrome 2
RFT1	3	Congenital disorder of glycosylation type In
SLC33A1	3	Congenital cataracts hearing loss and neurodegeneration
SOX2-OT	3	-
TGFBR2	3	Colorectal cancer hereditary nonpolyposis type 6
THRB	3	Thyroid hormone resistance
TREX1	3	Aicardi-Goutieres syndrome 1 dominant and recessive
AGA	4	Aspartylglucosaminuria
AIMP1	4	Leukodystrophy hypomyelinating 3
BBS12	4	Bardet-Biedl syndrome 12
BBS7	4	Bardet-Biedl syndrome 7
CC2D2A	4	COACH syndrome
CEP135	4	Microcephaly 8 primary autosomal recessive
COQ2	4	Coenzyme Q10 deficiency primary 1
FGFR3	4	Achondroplasia
FRAS1	4	Fraser syndrome
IDUA	4	Mucopolysaccharidosis Ih
LARP7	4	Alazami syndrome
MANBA	4	Mannosidosis beta
MMAA	4	Methylmalonic aciduria vitamin B12-responsive
PRSS12	4	Mental retardation autosomal recessive 1
SLC4A4	4	Renal tubular acidosis proximal with ocular abnormalities
SRD5A3	4	Congenital disorder of glycosylation type Iq
TMEM165	4	Congenital disorder of glycosylation type IIk
ANKH	5	Chondrocalcinosis 2
AP3B1	5	Hermansky-Pudlak syndrome 2
B4GALT7	5	Ehlers-Danlos syndrome progeroid type 1
C5orf42	5	Joubert syndrome 17
DHFR	5	Megaloblastic anemia due to dihydrofolate reductase deficiency
ERCC8	5	Cockayne syndrome type A
MCCC2	5	3-Methylcrotonyl-CoA carboxylase 2 deficiency
MEF2C	5	Mental retardation stereotypic movements epilepsy and/or cerebral malformations
MOCS2	5	Molybdenum cofactor deficiency type B
MTRR	5	Homocystinuria-megaloblastic anemia cbl E type
NDUFS4	5	Leigh syndrome
NIPBL	5	Cornelia de Lange syndrome 1
NSD1	5	Beckwith-Wiedemann syndrome
NSUN2	5	Mental retardation autosomal recessive 5
OCLN	5	Band-like calcification with simplified gyration and polymicrogyria
SDHA	5	Cardiomyopathy dilated 1GG
SIL1	5	Marinesco-Sjogren syndrome
AHI1	6	Joubert syndrome-3
ALDH5A1	6	Succinic semialdehyde dehydrogenase deficiency
ARID1B	6	Mental retardation autosomal dominant 12
BCKDHB	6	Maple syrup urine disease type Ib
ELOVL4	6	Ichthyosis spastic quadriplegia and mental retardation
GRIK2	6	Mental retardation autosomal recessive 6
GTF2H5	6	Trichothiodystrophy complementation group A
LAMA2	6	Muscular dystrophy congenital merosin-deficient
MED23	6	Mental retardation autosomal recessive 18
MOCS1	6	Molybdenum cofactor deficiency type A
MUT	6	Methylmalonic aciduria mut(0) type
NEU1	6	Sialidosis type I
PDSS2	6	Coenzyme Q10 deficiency primary 3
PEX7	6	Peroxisome biogenesis disorder 9B
RARS2	6	Pontocerebellar hypoplasia type 6
RMND1	6	Combined oxidative phosphorylation deficiency 11
SERAC1	6	3-methylglutaconic aciduria with deafness encephalopathy and Leigh-like syndrome
SLC17A5	6	Salla disease
SOBP	6	Mental retardation anterior maxillary protrusion and strabismus
SYNGAP1	6	Mental retardation autosomal dominant 5
TUBB2B	6	Polymicrogyria symmetric or asymmetric
ACTB	7	Baraitser-Winter syndrome 1
ASL	7	Argininosuccinic aciduria
BBS9	7	Bardet-Biedl syndrome 9
BRAF	7	Adenocarcinoma of lung somatic
CEP41	7	Joubert syndrome 15
CNTNAP2	7	Cortical dysplasia-focal epilepsy syndrome
DLD	7	Dihydrolipoamide dehydrogenase deficiency
GLI3	7	Greig cephalopolysyndactyly syndrome
GUSB	7	Mucopolysaccharidosis VII
HOXA1	7	Athabaskan brainstem dysgenesis syndrome
ISPD	7	Muscular dystrophy-dystroglycanopathy (congenital with brain and eye anomalies) type A 7
KCTD7	7	Epilepsy progressive myoclonic 3 with or without intracellular inclusions
PEX1	7	Peroxisome biogenesis disorder 1A (Zellweger)
RBM28	7	Alopecia neurologic defects and endocrinopathy syndrome
RELN	7	Lissencephaly 2 (Norman-Roberts type)
SHH	7	Holoprosencephaly-3
CA2	8	Osteopetrosis autosomal recessive 3 with renal tubular acidosis
CHD7	8	CHARGE syndrome
DDHD2	8	Spastic paraplegia 54 autosomal recessive
ERLIN2	8	Spastic paraplegia 18 autosomal recessive
ESCO2	8	Roberts syndrome
KCNK9	8	Birk-Barel mental retardation dysmorphism syndrome
MCPH1	8	Microcephaly 1 primary autosomal recessive
NBN	8	Leukemia, acute lymphoblastic
RAD21	8	Cornelia de Lange syndrome 4
TMEM67	8	COACH syndrome
TRAPPC9	8	Mental retardation autosomal recessive 13
TUSC3	8	Mental retardation autosomal recessive 7
VPS13B	8	Cohen syndrome
AGPAT2	9	Lipodystrophy congenital generalized type 1
AK1	9	Hemolytic anemia due to adenylate kinase deficiency
ALG2	9	Congenital disorder of glycosylation type Ii
APTX	9	Ataxia early-onset with oculomotor apraxia and hypoalbuminemia
AUH	9	3-methylglutaconic aciduria type I
B4GALT1	9	Congenital disorder of glycosylation type IId
CDK5RAP2	9	Microcephaly 3 primary autosomal recessive
DOCK8	9	Hyper-IgE recurrent infection syndrome autosomal recessive
EHMT1	9	Kleefstra syndrome
FKTN	9	Cardiomyopathy dilated 1X
GALT	9	Galactosemia
GLDC	9	Glycine encephalopathy
GRIN1	9	Mental retardation autosomal dominant 8
INPP5E	9	Joubert syndrome 1
KCNT1	9	Epilepsy nocturnal frontal lobe 5
LAMC3	9	Cortical malformations occipital
MAN1B1	9	Mental retardation autosomal recessive 15
PIGO	9	Hyperphosphatasia with mental retardation syndrome 2
POMT1	9	Muscular dystrophy-dystroglycanopathy (congenital with brain and eye anomalies) type A 1
PTCH1	9	Basal cell carcinoma somatic
SMARCA2	9	Nicolaides-Baraitser syndrome
STXBP1	9	Epileptic encephalopathy early infantile 4
SURF1	9	Leigh syndrome due to COX deficiency
TGFBR1	9	Loeys-Dietz syndrome type 1A
TSC1	9	Focal cortical dysplasia Taylor balloon cell type
VLDLR	9	Cerebellar hypoplasia and mental retardation with or without quadrupedal locomotion 1
XPA	9	Xeroderma pigmentosum group A
ALDH18A1	10	Cutis laxa autosomal recessive type IIIA
COX15	10	Cardioencephalomyopathy fatal infantile due to cytochrome c oxidase deficiency 2
DHTKD1	10	2-aminoadipic 2-oxoadipic aciduria
EMX2	10	Schizencephaly
ERCC6	10	Cerebrooculofacioskeletal syndrome 1
FGFR2	10	Antley-Bixler syndrome without genital anomalies or disordered steroidogenesis
KAT6B	10	Genitopatellar syndrome
KIAA1279	10	Goldberg-Shprintzen megacolon syndrome
KIF11	10	Microcephaly with or without chorioretinopathy lymphedema or mental retardation
MAT1A	10	Hypermethioninemia persistent autosomal dominant due to methionine adenosyltransferase I/III deficiency
PDSS1	10	Coenzyme Q10 deficiency primary 2
POLR3A	10	Leukodystrophy hypomyelinating 7 with or without oligodontia and/or hypogonadotropic hypogonadism
PTEN	10	Bannayan-Riley-Ruvalcaba syndrome
RAB18	10	Warburg micro syndrome 3
SHOC2	10	Noonan-like syndrome with loose anagen hair
SMC3	10	-
ALG9	11	Congenital disorder of glycosylation type Il
BBS1	11	Bardet-Biedl syndrome 1
BSCL2	11	Lipodystrophy congenital generalized type 2
CDON	11	Holoprosencephaly 11
DHCR7	11	Smith-Lemli-Opitz syndrome
DPAGT1	11	Congenital disorder of glycosylation type Ij
HRAS	11	Congenital myopathy with excess of muscle spindles
JAM3	11	Hemorrhagic destruction of the brain subependymal calcification and cataracts
KCNJ11	11	Diabetes mellitus permanent neonatal with neurologic features
KIRREL3	11	Mental retardation autosomal dominant 4
MED17	11	Microcephaly postnatal progressive with seizures and brain atrophy
NDUFS3	11	Leigh syndrome due to mitochondrial complex I deficiency
NDUFS8	11	Leigh syndrome due to mitochondrial complex I deficiency
NDUFV1	11	Mitochondrial complex I deficiency
PACS1	11	Mental retardation autosomal dominant 17
PAX6	11	Aniridia
PC	11	Pyruvate carboxylase deficiency
PVRL1	11	-
RNASEH2C	11	Aicardi-Goutieres syndrome 3
SLC25A22	11	Epileptic encephalopathy early infantile 3
SLC35C1	11	Congenital disorder of glycosylation type IIc
SMPD1	11	Niemann-Pick disease type A
ABCC9	12	Atrial fibrillation familial 12
ATP2A2	12	Acrokeratosis verruciformis
ATP6V0A2	12	Cutis laxa autosomal recessive type IIA
BBS10	12	Bardet-Biedl syndrome 10
CACNA1C	12	Brugada syndrome 3
CEP290	12	Bardet-Biedl syndrome 14
DIP2B	12	Mental retardation FRA12A type
GNS	12	Mucopolysaccharidosis type IIID
GRIN2B	12	Mental retardation autosomal dominant 6
HPD	12	Hawkinsinuria
IGF1	12	Growth retardation with deafness and mental retardation due to IGF1 deficiency
KRAS	12	Bladder cancer somatic
MVK	12	Hyper-IgD syndrome
NDUFA12	12	Leigh syndrome due to mitochondrial complex 1 deficiency
PEX5	12	Peroxisome biogenesis disorder 2A (Zellweger)
POLR3B	12	Leukodystrophy hypomyelinating 8 with or without oligodontia and/or hypogonadotropic hypogonadism
PTPN11	12	LEOPARD syndrome 1
PUS1	12	Mitochondrial myopathy and sideroblastic anemia 1
SCN8A	12	Cognitive impairment with or without cerebellar ataxia
SUOX	12	Sulfite oxidase deficiency
TUBA1A	12	Lissencephaly 3
B3GALTL	13	Peters-plus syndrome
BIVM-ERCC5	13	-
CENPJ	13	Microcephaly 6 primary autosomal recessive
COL4A1	13	Angiopathy hereditary with nephropathy aneurysms and muscle
COL4A2	13	Porencephaly 2
LIG4	13	LIG4 syndrome
RNASEH2B	13	Aicardi-Goutieres syndrome 2
SLC25A15	13	Hyperornithinemia-hyperammonemia-homocitrullinemia syndrome
ZIC2	13	Holoprosencephaly-5
ABCD4	14	Methylmalonic aciduria and homocystinuria cblJ type
AP4S1	14	Spastic paraplegia 52 autosomal recessive
DYNC1H1	14	Charcot-Marie-Tooth disease axonal type 20
FOXG1	14	Rett syndrome congenital variant
GCH1	14	Dystonia DOPA-responsive with or without hyperphenylalaninemia
GPHN	14	Molybdenum cofactor deficiency type C
L2HGDH	14	L-2-hydroxyglutaric aciduria
MGAT2	14	Congenital disorder of glycosylation type IIa
NKX2-1	14	Chorea hereditary benign
PNP	14	Immunodeficiency due to purine nucleoside phosphorylase deficiency
POMT2	14	Muscular dystrophy-dystroglycanopathy (congenital with brain and eye anomalies) type A 2
SMOC1	14	Microphthalmia with limb anomalies
TTC8	14	Bardet-Biedl syndrome 8
AP4E1	15	Spastic paraplegia 51 autosomal recessive
BBS4	15	Bardet-Biedl syndrome 4
BLM	15	Bloom syndrome
BUB1B	15	Colorectal cancer somatic
CEP152	15	Microcephaly 9 primary autosomal recessive
FBN1	15	Acromicric dysplasia
GATM	15	Cerebral creatine deficiency syndrome 3
KIF7	15	Acrocallosal syndrome
MAP2K1	15	Cardiofaciocutaneous syndrome 3
MYO5A	15	Griscelli syndrome type 1
RAB27A	15	Griscelli syndrome type 2
SLC12A6	15	Agenesis of the corpus callosum with peripheral neuropathy
SPRED1	15	Legius syndrome
STRA6	15	Microphthalmia isolated with coloboma 8
UBE3A	15	Angelman syndrome
UBR1	15	Johanson-Blizzard syndrome
ZNF592	15	Spinocerebellar ataxia autosomal recessive 5
ACSF3	16	Combined malonic and methylmalonic aciduria
ALG1	16	Congenital disorder of glycosylation type Ik
ANKRD11	16	KBG syndrome
BBS2	16	Bardet-Biedl syndrome 2
CCDC78	16	Myopathy centronuclear 4
CDH15	16	Mental retardation autosomal dominant 3
COG7	16	Congenital disorder of glycosylation type IIe
COG8	16	Congenital disorder of glycosylation type IIh
CREBBP	16	Rubinstein-Taybi syndrome
FTO	16	Growth retardation developmental delay coarse facies and early death
GCSH	16	Glycine encephalopathy
GPR56	16	Polymicrogyria bilateral frontoparietal
GRIN2A	16	Epilepsy with neurodevelopmental defects
MLYCD	16	Malonyl-CoA decarboxylase deficiency
NDE1	16	Lissencephaly 4 (with microcephaly)
PMM2	16	Congenital disorder of glycosylation type Ia
ROGDI	16	Kohlschutter-Tonz syndrome
RPGRIP1L	16	COACH syndrome
SALL1	16	Townes-Brocks branchiootorenal-like syndrome
SRCAP	16	Floating-Harbor syndrome
TAT	16	Tyrosinemia type II
TBC1D24	16	Epileptic encephalopathy early infantile 16
TMEM231	16	Joubert syndrome 20
TSC2	16	Lymphangioleiomyomatosis somatic
ACOX1	17	Peroxisomal acyl-CoA oxidase deficiency
ACTG1	17	Baraitser-Winter syndrome 2
ALDH3A2	17	Sjogren-Larsson syndrome
ASPA	17	Canavan disease
COG1	17	Congenital disorder of glycosylation type IIg
EFTUD2	17	Mandibulofacial dysostosis Guion-Almeida type
GFAP	17	Alexander disease
MPDU1	17	Congenital disorder of glycosylation type If
NAGLU	17	Mucopolysaccharidosis type IIIB (Sanfilippo B)
NF1	17	Leukemia juvenile myelomonocytic
PAFAH1B1	17	Lissencephaly 1
PYCR1	17	Cutis laxa autosomal recessive type IIB
RAI1	17	Smith-Magenis syndrome
CCBE1	18	Hennekam lymphangiectasia-lymphedema syndrome
CTDP1	18	Congenital cataracts facial dysmorphism and neuropathy
DYM	18	Dyggve-Melchior-Clausen disease
IER3IP1	18	Microcephaly epilepsy and diabetes syndrome
PIGN	18	Multiple congenital anomalies-hypotonia-seizures syndrome 1
SETBP1	18	Schinzel-Giedion midface retraction syndrome
SMAD4	18	-
TCF4	18	Pitt-Hopkins syndrome
TGIF1	18	-
BCKDHA	19	Maple syrup urine disease type Ia
CC2D1A	19	Mental retardation autosomal recessive 3
DMPK	19	Myotonic dystrophy 1
ERCC2	19	Cerebrooculofacioskeletal syndrome 2
ETHE1	19	Ethylmalonic encephalopathy
FKRP	19	Muscular dystrophy-dystroglycanopathy (congenital with brain and eye anomalies) type A 5
GAMT	19	Cerebral creatine deficiency syndrome 2
MAN2B1	19	Mannosidosis alpha- types I and II
MAP2K2	19	Cardiofaciocutaneous syndrome 4
MCOLN1	19	Mucolipidosis IV
NDUFA11	19	Mitochondrial complex I deficiency
NDUFS7	19	Leigh syndrome
PEPD	19	Prolidase deficiency
PIK3R2	19	Megalencephaly-polymicrogyria-polydactyly-hydrocephalus syndrome
PNKP	19	Epileptic encephalopathy early infantile 10
RNASEH2A	19	Aicardi-Goutieres syndrome 4
SMARCA4	19	Mental retardation autosomal dominant 16
TECR	19	Mental retardation autosomal recessive 14
WDR62	19	Microcephaly 2 primary autosomal recessive with or without cortical malformations
AHCY	20	Hypermethioninemia with deficiency of S-adenosylhomocysteine hydrolase
ARFGEF2	20	Periventricular heterotopia with microcephaly
ASXL1	20	Bohring-Opitz syndrome
DNMT3B	20	Immunodeficiency-centromeric instability-facial anomalies syndrome 1
DPM1	20	Congenital disorder of glycosylation type Ie
EPB41L1	20	Mental retardation autosomal dominant 11
GNAS	20	Acromegaly
GSS	20	Glutathione synthetase deficiency
KCNQ2	20	Epileptic encephalopathy early infantile 7
MKKS	20	Bardet-Biedl syndrome 6
PANK2	20	HARP syndrome
PLCB1	20	Epileptic encephalopathy early infantile 12
CBS	21	Homocystinuria B6-responsive and nonresponsive types
DYRK1A	21	Mental retardation autosomal dominant 7
HLCS	21	Holocarboxylase synthetase deficiency
PCNT	21	Microcephalic osteodysplastic primordial dwarfism type II
ACO2	22	Infantile cerebellar-retinal degeneration
ADSL	22	Adenylosuccinase deficiency
ALG12	22	Congenital disorder of glycosylation type Ig
CACNG2	22	Mental retardation autosomal dominant 10
CHKB-CPT1B	22	-
CYB5R3	22	Methemoglobinemia type I
EP300	22	Colorectal cancer somatic
LARGE	22	Muscular dystrophy-dystroglycanopathy (congenital with brain and eye anomalies) type A 6
NAGA	22	Kanzaki disease
PEX26	22	Peroxisome biogenesis disorder 7A (Zellweger)
PRODH	22	Hyperprolinemia type I
SCO2	22	Cardioencephalomyopathy fatal infantile due to cytochrome c oxidase deficiency 1
SMARCB1	22	Mental retardation autosomal dominant 15
SNAP29	22	Cerebral dysgenesis neuropathy ichthyosis and palmoplantar keratoderma syndrome
SOX10	22	PCWH syndrome
UPB1	22	Beta-ureidopropionase deficiency
ABCD1	X	Adrenoleukodystrophy
ACSL4	X	Mental retardation X-linked 63
AFF2	X	Mental retardation X-linked FRAXE type
AGTR2	X	Mental retardation X-linked 88
AIFM1	X	Combined oxidative phosphorylation deficiency 6
AP1S2	X	Mental retardation X-linked syndromic Fried type
ARHGEF6	X	Mental retardation X-linked 46
ARHGEF9	X	Epileptic encephalopathy early infantile 8
ARX	X	Epileptic encephalopathy early infantile 1
ATP6AP2	X	Mental retardation X-linked with epilepsy
ATP7A	X	Menkes disease
ATRX	X	Alpha-thalassemia myelodysplasia syndrome somatic
BCOR	X	Microphthalmia syndromic 2
BRWD3	X	Mental retardation X-linked 93
CASK	X	FG syndrome 4
CDKL5	X	Angelman syndrome-like
CUL4B	X	Mental retardation X-linked syndromic 15 (Cabezas type)
DCX	X	Lissencephaly X-linked
DKC1	X	Dyskeratosis congenita X-linked
DLG3	X	Mental retardation X-linked 90
DMD	X	Becker muscular dystrophy
FGD1	X	Aarskog-Scott syndrome
FLNA	X	Cardiac valvular dysplasia X-linked
FMR1	X	Fragile X syndrome
FTSJ1	X	Mental retardation X-linked 9
GDI1	X	Mental retardation X-linked 41
GK	X	Glycerol kinase deficiency
GPC3	X	Simpson-Golabi-Behmel syndrome type 1
GRIA3	X	Mental retardation X-linked 94
HCCS	X	Microphthalmia syndromic 7
HCFC1	X	Mental retardation X-linked 3
HDAC8	X	Cornelia de Lange syndrome 5
HPRT1	X	HPRT-related gout
HSD17B10	X	17-beta-hydroxysteroid dehydrogenase X deficiency
IDS	X	Mucopolysaccharidosis II
IKBKG	X	Ectodermal dysplasia hypohidrotic with immune deficiency
IL1RAPL1	X	Mental retardation X-linked 21/34
IQSEC2	X	Mental retardation X-linked 1
KANSL1	X	Koolen-De Vries syndrome
KDM5C	X	Mental retardation X-linked syndromic Claes-Jensen type
KDM6A	X	Kabuki syndrome 2
KMT2D	X	Kabuki syndrome 1
KRBOX4	X	-
L1CAM	X	Corpus callosum partial agenesis of
LAMP2	X	Danon disease
MAGT1	X	Immunodeficiency X-linked with magnesium defect Epstein-Barr virus infection and neoplasia
MAOA	X	Brunner syndrome
MECP2	X	Angelman syndrome
MED12	X	Lujan-Fryns syndrome
MID1	X	Opitz GBBB syndrome type I
MPLKIP	X	Trichothiodystrophy nonphotosensitive 1
NAA10	X	N-terminal acetyltransferase deficiency
NDP	X	Exudative vitreoretinopathy X-linked
NDUFA1	X	Mitochondrial complex I deficiency
NHS	X	Cataract 40 X-linked
NLGN4X	X	-
NSDHL	X	CHILD syndrome
OCRL	X	Dent disease 2
OFD1	X	Joubert syndrome 10
OPHN1	X	Mental retardation X-linked with cerebellar hypoplasia and distinctive facial appearance
PAK3	X	Mental retardation X-linked 30/47
PCDH19	X	Epileptic encephalopathy early infantile 9
PDHA1	X	Leigh syndrome X-linked
PGK1	X	Phosphoglycerate kinase 1 deficiency
PHF6	X	Borjeson-Forssman-Lehmann syndrome
PHF8	X	Mental retardation syndrome X-linked Siderius type
PLP1	X	Pelizaeus-Merzbacher disease
PORCN	X	Focal dermal hypoplasia
PQBP1	X	Renpenning syndrome
PRPS1	X	Arts syndrome
PTCHD1	X	-
RAB39B	X	Mental retardation X-linked 72
RAB40AL	X	Mental retardation X-linked syndromic Martin-Probst type
RPS6KA3	X	Coffin-Lowry syndrome
SC5D	X	-
SHROOM4	X	Stocco dos Santos X-linked mental retardation syndrome
SLC16A2	X	Allan-Herndon-Dudley syndrome
SLC6A8	X	Cerebral creatine deficiency syndrome 1
SLC9A6	X	Mental retardation X-linked syndromic Christianson type
SMC1A	X	-
SMS	X	Mental retardation X-linked Snyder-Robinson type
SOX3	X	Mental retardation X-linked with isolated growth hormone deficiency
SRPX2	X	Rolandic epilepsy mental retardation and speech dyspraxia
SYN1	X	Epilepsy X-linked with variable learning disabilities and behavior disorders
SYP	X	Mental retardation X-linked 96
TIMM8A	X	Deafness X-linked 1
TSPAN7	X	Mental retardation X-linked 58
UBE2A	X	Mental retardation X-linked syndromic Nascimento-type
UPF3B	X	Mental retardation X-linked syndromic 14
ZDHHC9	X	Mental retardation X-linked syndromic Raymond type
ZNF41	X	Mental retardation X-linked 89
ZNF674	X	Mental retardation X-linked 92
ZNF711	X	Mental retardation X-linked 97
ZNF81	X	Mental retardation X-linked 45
