## Supplementary Table 3 for "Intellectual Disability-related genes increase ADHD risk and locomotor activity in *Drosophila*"

### Sheet: Sheet1
Symbol	EntrezID	Chromosome	KGG (BIG4LD)		MAGMA (g10004LD)		MAGMA (BIG4LD)
			# SNPs	P	# SNPs	P	# SNPs	P
MEF2C	4208	5	699	1.3e-05	546	0.0001497	471	0.00026081
ST3GAL3	6487	1	1189	6.18e-05	776	0.00068088	659	0.00031206
BBS7	55212	4	628	0.000347	537	0.0013212	481	0.00075581
GPR56	9289	16	585	0.00278	533	0.0017071	414	0.0065214
ASL	435	7	594	0.000773	498	0.0025384	330	0.0021829
TRAPPC9	83696	8	2241	7.81e-07	1979	0.0035331	1554	0.0030609
ARFGEF2	10564	20	995	0.00927	728	0.0040172	656	0.0048819
PEX26	55670	22	543	0.0248	470	0.0046159	320	0.004756
GUSB	2990	7	513	0.0153	431	0.0058534	298	0.0041443
ALG1	56052	16	321	0.00461	272	0.014585	191	0.012681
MAT1A	4143	10	852	0.00515	709	0.017966	587	0.0205
LIG4	3981	13	536	0.00445	451	0.019828	354	0.029052
ATR	545	3	945	0.0228	591	0.021092	502	0.012458
ALG2	85365	9	564	0.053	455	0.022287	393	0.015217
ABCC9	10060	12	572	0.036	451	0.023248	373	0.01852
RFT1	91869	3	647	0.00377	545	0.0269	388	0.017803
NDUFA11	126328	19	203	0.192	179	0.027452	79	0.11098
TCF4	6925	18	#N/A	#N/A	1016	0.027539	818	0.02394
CRBN	51185	3	973	0.0185	773	0.028749	522	0.06865
KCTD7	154881	7	773	0.0207	655	0.029168	573	0.034252
BSCL2	26580	11	242	0.0428	181	0.031856	97	0.013751
SMOC1	64093	14	1283	0.0334	1092	0.033258	912	0.020929
SLC35C1	55343	11	575	0.0275	499	0.037417	440	0.03678
RMND1	55005	6	817	0.117	652	0.041922	486	0.034877
NDUFS4	4724	5	1371	0.0271	1009	0.045524	853	0.044014
RNASEH2A	10535	19	138	0.0464	123	0.047939	71	0.1202
DIP2B	57609	12	928	0.0385	662	0.049517	560	0.042407
AKT3	10000	1	946	0.0626	689	0.056514	526	0.028682
CEP290	80184	12	559	0.0954	378	0.057147	323	0.039697
PNP	4860	14	439	0.0291	391	0.061468	300	0.15422
HRAS	3265	11	213	0.223	194	0.061661	112	0.046642
ACTG1	71	17	411	0.0788	349	0.063386	194	0.13329
IGF1	3479	12	688	0.0228	572	0.065851	474	0.073063
SYNGAP1	8831	6	706	0.4	603	0.066377	199	0.45166
ERLIN2	11160	8	46	0.121	41	0.070461	21	0.20019
CDK5RAP2	55755	9	633	0.0574	416	0.072062	314	0.078447
SIL1	64374	5	715	0.14	473	0.073523	411	0.078377
BRAF	673	7	866	0.119	624	0.073564	530	0.078377
ISPD	729920	7	2441	0.0147	1753	0.074	1477	0.073065
LRPPRC	10128	2	1230	0.0482	1053	0.074386	866	0.10778
NF1	4763	17	634	0.134	365	0.075401	293	0.075307
SOBP	55084	6	1022	0.113	813	0.077303	680	0.095627
GFAP	2670	17	647	0.12	523	0.084008	403	0.059728
CEP41	95681	7	595	0.0234	487	0.085406	398	0.055419
NLRP3	114548	1	785	0.0463	674	0.088691	421	0.004081
IER3IP1	51124	18	728	0.0874	580	0.089537	527	0.08284
AP4E1	23431	15	944	0.105	635	0.091539	565	0.084533
GSS	2937	20	#N/A	#N/A	404	0.1004
NDUFS3	4722	11	348	0.00677	268	0.1005	136	0.015914
KCNK9	51305	8	902	0.0277	728	0.1101	658	0.14869
GATAD2B	57459	1	507	0.492	374	0.11025	313	0.11093
BBS2	583	16	641	0.17	561	0.1119	405	0.11601
HPD	3242	12	667	0.0105	540	0.1136	441	0.070423
BBS12	166379	4	554	0.143	461	0.11454	404	0.09488
BCKDHA	593	19	382	0.246	328	0.11596	232	0.12815
PRODH	5625	22	65	0.226	57	0.11633	34	0.23256
ELOVL4	6785	6	945	0.0296	802	0.11801	688	0.1368
PEX11B	8799	1	143	0.142	107	0.12038	81	0.066619
DHCR24	1718	1	831	0.0872	733	0.12195	559	0.085253
PEX10	5192	1	201	0.123	186	0.12812	102	0.18059
TGFBR1	7046	9	513	0.0737	405	0.1287	349	0.025322
L2HGDH	79944	14	897	0.158	672	0.12999	500	0.13925
BBS10	79738	12	546	0.122	432	0.13388	340	0.14233
NRXN1	9378	2	4747	0.0182	3702	0.13911	3127	0.17499
MOCS2	4338	5	1080	0.0799	772	0.14082	707	0.17578
ANO10	55129	3	1097	0.0158	684	0.14125	581	0.13116
ADAR	103	1	502	0.0737	402	0.1454	310	0.17049
EFTUD2	9343	17	755	0.172	607	0.14584	486	0.095003
PEPD	5184	19	1370	0.436	1209	0.14598	872	0.33127
MAN2B1	4125	19	265	0.0233	228	0.14706	60	0.20878
MGAT2	4247	14	452	0.129	339	0.15295	252	0.13866
ABHD5	51099	3	704	0.0626	535	0.15727	424	0.10048
D2HGDH	728294	2	23	0.253	18	0.16895	18	0.16367
TUBB2B	347733	6	502	0.33	416	0.17277	344	0.19794
SDHA	6389	5	884	0.256	781	0.17476	546	0.15946
MKKS	8195	20	946	0.0197	786	0.17502	665	0.078493
PTPN11	5781	12	410	0.519	307	0.17611	251	0.17163
B3GLCT	145173	13	953	0.193	694	0.1813	552	0.21028
BCKDHB	594	6	1641	0.0659	1231	0.18588	1068	0.21183
LARP7	51574	4	540	0.0905	421	0.18605	273	0.072747
HDAC4	9759	2	1260	0.118	1133	0.18615	861	0.39339
FKRP	79147	19	312	0.165	278	0.18934	94	0.15565
COX15	1355	10	585	0.199	390	0.19059	342	0.17462
ROGDI	79641	16	592	0.217	496	0.19262	366	0.27942
HLCS	3141	21	1170	0.297	1020	0.19597	784	0.16166
SCN2A	6326	2	1112	0.0447	820	0.19837	702	0.12482
SERAC1	84947	6	1007	0.0491	823	0.20574	574	0.26691
PPOX	5498	1	411	0.553	351	0.20849	245	0.20549
AMT	275	3	374	0.252	270	0.20932	176	0.21407
GALT	2592	9	558	0.164	465	0.21	376	0.19238
LARGE	9215	22	2912	0.281	2418	0.21022	1997	0.19495
NDUFS2	4720	1	479	0.488	411	0.21084	251	0.22379
MTRR	4552	5	1130	0.02	960	0.21177	869	0.18279
GATM	2628	15	518	0.157	322	0.21285	272	0.177
EMX2	2018	10	742	0.371	663	0.22101	550	0.2002
MTR	4548	1	1124	0.331	892	0.22118	645	0.17625
SCO2	9997	22	455	0.358	411	0.22187	211	0.447
PIK3R2	5296	19	588	0.231	527	0.22452	322	0.29506
DNAJC19	131118	3	353	0.221	284	0.22938	200	0.18196
MBD5	55777	2	1667	0.194	1298	0.23779	1079	0.20145
SCN8A	6334	12	827	0.244	643	0.2425	507	0.17168
TSC2	7249	16	88	0.0677	77	0.24258	43	0.16389
MAP2K2	5605	19	136	0.47	127	0.24392	37	0.29251
ALG9	79796	11	367	0.432	287	0.24506	260	0.23676
NDUFA12	55967	12	1017	0.189	870	0.24537	770	0.22919
ZNF592	9640	15	647	0.189	536	0.24602	423	0.16174
ADSL	158	22	351	0.268	258	0.25344	222	0.2355
TUSC3	7991	8	2620	0.00851	1836	0.25765	1525	0.20307
NDUFV1	4723	11	372	0.0254	331	0.25962	260	0.12838
UPB1	51733	22	446	0.0965	365	0.26	259	0.235
AGA	175	4	499	0.0164	398	0.26062	286	0.28013
CACNG2	10369	22	898	0.337	760	0.2664	622	0.32698
SETBP1	26040	18	1290	0.368	1028	0.26729	890	0.27291
ERCC8	1161	5	805	0.553	628	0.27432	537	0.28041
GLI2	2736	2	871	0.202	732	0.27469	633	0.4249
NKX2-1	7080	14	547	0.0694	467	0.28185	413	0.271
RELN	5649	7	2938	0.184	2386	0.28492	2088	0.27527
ANKH	56172	5	819	0.279	688	0.28541	564	0.32099
ARID1B	57492	6	839	0.0577	622	0.28814	519	0.279
SLC25A22	79751	11	186	0.447	168	0.28879	91	0.28945
VPS13B	157680	8	1886	0.103	1406	0.28882	1218	0.27717
SKI	6497	1	404	0.328	359	0.2889	240	0.44903
CNTNAP2	26047	7	9478	0.608	7554	0.29054	6317	0.27356
DHCR7	1717	11	948	0.267	785	0.29439	671	0.18242
PUS1	80324	12	187	0.215	161	0.29483	118	0.26381
CEP152	22995	15	627	0.331	466	0.2954	357	0.33476
ABCD4	5826	14	340	0.434	300	0.29612	227	0.23617
MLYCD	23417	16	883	0.0772	757	0.29617	542	0.16546
UBE3A	7337	15	885	0.316	679	0.2973	584	0.29911
PRSS12	8492	4	969	0.554	741	0.29869	641	0.32901
MYCN	4613	2	458	0.291	403	0.3019	286	0.3706
CEP135	9662	4	877	0.101	695	0.30362	547	0.34257
ANKRD11	29123	16	969	0.225	811	0.3072	533	0.29348
SMARCA2	6595	9	1295	0.052	1060	0.31686	824	0.40021
ALDH18A1	5832	10	1072	0.802	897	0.31735	829	0.33455
CTDP1	9150	18	702	0.0663	614	0.32399	398	0.2985
WDR62	284403	19	358	0.306	312	0.32511	234	0.52601
MOCS1	4337	6	777	0.254	603	0.32514	516	0.18271
CC2D1A	54862	19	26	0.445	25	0.32936	15	0.46951
C5orf42	65250	5	744	0.381	457	0.33386	354	0.27199
MMAA	166785	4	665	0.0765	584	0.33626	438	0.23894
ALG6	29929	1	707	0.251	450	0.33912	352	0.48292
PIGV	55650	1	272	0.145	229	0.34012	179	0.37901
ARID1A	8289	1	281	0.191	234	0.34026	163	0.35966
GCH1	2643	14	838	0.333	601	0.34242	502	0.26934
GJC2	57165	1	548	0.381	337	0.3439	254	0.285
GTF2H5	404672	6	987	0.0725	799	0.34673	614	0.27885
SMAD4	4089	18	395	0.397	296	0.3487	228	0.34725
FBN1	2200	15	1069	0.562	767	0.34961	543	0.35913
PEX5	5830	12	551	0.657	472	0.34965	365	0.30032
DPYD	1806	1	2396	0.636	2014	0.35117	1579	0.44244
PDSS2	57107	6	1106	0.541	891	0.35286	704	0.38677
CCBE1	147372	18	1773	0.188	1474	0.35565	1245	0.33711
ASXL1	171023	20	436	0.227	324	0.35749	227	0.30914
AP4S1	11154	14	715	0.429	466	0.36452	386	0.36581
MMACHC	25974	1	#N/A	#N/A	332	0.36686	247	0.31286
CACNA1C	775	12	2020	0.224	1729	0.36866	1367	0.49439
DYRK1A	1859	21	1039	0.423	825	0.38395	610	0.4509
AIMP1	9255	4	680	0.866	422	0.38627	328	0.43923
STRA6	64220	15	317	0.625	284	0.39339	181	0.44387
SLC33A1	9197	3	758	0.0803	612	0.40242	493	0.48209
STIL	6491	1	767	0.683	641	0.40511	498	0.49462
FOXP1	27086	3	1631	0.268	1370	0.40703	952	0.26456
ALG12	79087	22	442	0.557	395	0.41252	357	0.42388
SHOC2	8036	10	602	0.68	450	0.41496	364	0.53323
RAB27A	5873	15	1172	0.443	942	0.41674	836	0.46132
NTRK1	4914	1	514	0.594	402	0.41681	320	0.58227
POLR3A	11128	10	512	0.512	385	0.42103	317	0.42035
MYO5A	4644	15	1394	0.484	997	0.4212	827	0.42803
FANCD2	2177	3	747	0.629	643	0.42276	452	0.52722
BBS1	582	11	316	0.886	270	0.42472	204	0.42088
PTEN	5728	10	676	0.705	545	0.42545	473	0.44772
PDSS1	23590	10	973	0.573	724	0.42556	570	0.40449
DPAGT1	1798	11	418	0.414	352	0.42567	269	0.21706
PHGDH	26227	1	570	0.826	482	0.43053	409	0.5243
BBS4	585	15	475	0.354	306	0.43705	284	0.35362
RAB3GAP1	22930	2	696	0.35	509	0.43713	456	0.38887
ZEB2	9839	2	317	0.846	266	0.43914	205	0.48394
TREX1	11277	3	323	0.605	197	0.44218	155	0.41678
HESX1	8820	3	506	0.727	355	0.45103	283	0.4472
MCOLN1	57192	19	433	0.562	387	0.45638	207	0.70489
GNS	2799	12	479	0.116	387	0.45895	279	0.51118
GRIN2B	2904	12	2398	0.297	1940	0.45966	1588	0.44944
SLC25A15	10166	13	828	0.158	702	0.45996	328	0.24734
DOCK8	81704	9	2008	0.863	1636	0.46165	1295	0.38141
ERCC3	2071	2	726	0.288	572	0.46197	468	0.49161
PYCR1	5831	17	25	0.5	20	0.46403	12	0.40919
AP3B1	8546	5	1593	0.383	1123	0.4656	935	0.44965
FKTN	2218	9	683	0.494	555	0.46686	404	0.3296
RAB18	22931	10	962	0.642	771	0.46732	524	0.53026
POMGNT1	55624	1	326	0.759	271	0.47314	171	0.46162
TECR	9524	19	205	0.00967	181	0.47705	46	0.17667
POC1A	25886	3	261	0.423	204	0.47942	156	0.53487
FH	2271	1	597	0.367	514	0.48904	360	0.37094
HOXA1	3198	7	292	0.665	239	0.4908	176	0.53983
DYM	54808	18	1778	0.829	1369	0.49115	1148	0.55392
UBR1	197131	15	528	0.788	291	0.49262	209	0.5211
ACVR1	90	2	414	0.789	338	0.49437	275	0.52038
CTNNB1	1499	3	660	0.641	418	0.4985	376	0.50348
SYT14	255928	1	1505	0.488	1011	0.49862	676	0.4421
SRCAP	10847	16	138	0.374	102	0.49922	35	0.24208
NIPBL	25836	5	907	0.593	553	0.50087	437	0.42466
KIAA1279	26128	10	#N/A	#N/A	601	0.50361	477	0.43462
NSUN2	54888	5	1230	0.42	1053	0.50526	830	0.52166
GPHN	10243	14	3312	0.739	2557	0.50623	2339	0.50324
ZIC2	7546	13	517	0.429	456	0.50706	273	0.38945
ATP6V0A2	23545	12	845	0.479	684	0.50738	555	0.58442
GRIN2A	2903	16	3028	0.553	2435	0.51047	2053	0.61628
DLD	1738	7	612	0.704	505	0.51481	409	0.5736
FRAS1	80144	4	2707	0.76	2076	0.51753	1787	0.50436
SOX10	6663	22	315	0.319	203	0.51961	167	0.44465
DMPK	1760	19	277	0.402	242	0.51962	195	0.52764
RNASEH2B	79621	13	377	0.119	325	0.5231	240	0.16255
SMARCB1	6598	22	829	0.754	697	0.52705	552	0.48103
ALG3	10195	3	426	0.576	325	0.52736	272	0.45408
SPRED1	161742	15	985	0.603	754	0.5288	548	0.49095
KRAS	3845	12	913	0.29	693	0.53759	563	0.45134
RNASEH2C	84153	11	511	0.519	412	0.53926	344	0.56361
ADCK3	56997	1	1017	0.672	735	0.54038	605	0.55089
PNKP	11284	19	168	0.497	137	0.54231	78	0.50637
BCS1L	617	2	408	0.734	313	0.54739	298	0.55239
SMARCA4	6597	19	554	0.714	487	0.54843	341	0.61847
CDH15	1013	16	696	0.598	637	0.55022	471	0.59797
CA2	760	8	474	0.598	291	0.55328	201	0.45373
MAP2K1	5604	15	1150	0.806	866	0.55855	697	0.5176
FOXG1	2290	14	367	0.613	300	0.56053	249	0.59309
LAMA2	3908	6	2607	0.631	1984	0.56105	1718	0.62071
NAGLU	4669	17	376	0.478	306	0.56294	203	0.65524
CCDC78	124093	16	82	0.677	74	0.56923	27	0.63822
HAX1	10456	1	479	0.619	332	0.5769	224	0.64617
RAI1	10743	17	631	0.755	495	0.57695	382	0.65526
MANBA	4126	4	825	0.45	609	0.57934	520	0.60006
B4GALT1	2683	9	907	0.594	765	0.58124	699	0.44395
BUB1B	701	15	315	0.549	276	0.5821	213	0.6119
TUBA1A	7846	12	296	0.506	257	0.58476	148	0.71954
ATP1A2	477	1	#N/A	#N/A	393	0.58671	261	0.57231
PEX7	5191	6	790	0.922	575	0.58894	481	0.6082
DARS2	55157	1	576	0.173	377	0.59074	275	0.50456
SHH	6469	7	473	0.81	389	0.59457	332	0.63239
TGFBR2	7048	3	1172	0.223	912	0.59538	714	0.57754
CYB5R3	1727	22	448	0.852	398	0.59762	234	0.77299
AP4B1	10717	1	422	0.616	325	0.60086	236	0.36205
CDON	50937	11	1074	0.428	919	0.60124	733	0.53253
PCNT	5116	21	1363	0.95	1116	0.60493	874	0.5604
MMADHC	27249	2	644	0.715	426	0.6093	390	0.65233
POLR3B	55703	12	991	0.0894	797	0.61013	660	0.62637
ACSF3	197322	16	635	0.702	585	0.6123	430	0.65078
MRPS22	56945	3	529	0.883	423	0.61276	365	0.70753
PAFAH1B1	5048	17	538	0.668	472	0.61355	311	0.7398
PLCB1	23236	20	3186	0.569	2711	0.61533	2137	0.56065
ERCC2	2068	19	#N/A	#N/A	189	0.61584	81	0.37089
KIF7	374654	15	609	0.643	488	0.61976	377	0.63768
MCCC1	56922	3	770	0.629	588	0.62289	443	0.52889
XPA	7507	9	509	0.859	381	0.62532	326	0.6279
KIF11	3832	10	854	0.571	690	0.6255	576	0.68523
MUT	4594	6	823	0.746	605	0.62728	525	0.70262
DYNC1H1	1778	14	726	0.137	601	0.6281	476	0.53521
DPM1	8813	20	447	0.825	368	0.63472	268	0.58961
SURF1	6834	9	910	0.925	813	0.63662	586	0.63209
EP300	2033	22	545	0.809	453	0.63682	364	0.61238
SOS1	6654	2	842	0.628	517	0.63694	401	0.60306
THRB	7068	3	1583	0.881	1352	0.63705	1084	0.52184
PTCH1	5727	9	678	0.963	577	0.63706	451	0.6234
NBN	4683	8	722	0.871	491	0.63792	424	0.6861
AHCY	191	20	382	0.657	263	0.63825	199	0.72418
GAMT	2593	19	12	0.503	6	0.63875	6	0.64493
NDUFS7	374291	19	12	0.503	6	0.63875	6	0.64493
STXBP1	6812	9	455	0.483	397	0.64046	307	0.58107
DNMT3B	1789	20	851	0.799	691	0.64948	482	0.67381
GCSH	2653	16	853	0.922	663	0.65	523	0.79844
MED17	9440	11	716	0.476	581	0.65007	438	0.55622
ERCC6	2074	10	822	0.37	629	0.65031	520	0.53668
PACS1	55690	11	808	0.635	632	0.65075	475	0.63127
FTO	79068	16	1707	0.63	1392	0.65637	1172	0.64028
APTX	54840	9	1037	0.694	856	0.65755	737	0.63683
GALE	2582	1	245	0.682	186	0.659	78	0.72551
JAM3	83700	11	706	0.87	524	0.66432	437	0.71845
COQ2	27235	4	623	0.218	545	0.6706	423	0.55808
OCLN	100506658	5	122	0.527	95	0.67163	80	0.67664
AUH	549	9	1049	0.914	898	0.67311	768	0.65819
MCCC2	64087	5	822	0.618	646	0.67598	566	0.71025
PEX13	5194	2	426	0.944	345	0.67886	222	0.78079
LAMC3	10319	9	367	0.883	307	0.68614	221	0.51229
SMPD1	6609	11	246	0.591	218	0.69029	176	0.68738
RARS2	57038	6	1056	0.925	737	0.69492	682	0.71099
EIF2AK3	9451	2	660	0.724	535	0.69524	470	0.4296
RPGRIP1L	23322	16	786	0.725	648	0.69857	597	0.77376
EHMT1	79813	9	612	0.804	510	0.70858	394	0.66767
CENPJ	55835	13	1091	0.975	925	0.70892	704	0.69274
TSC1	7248	9	613	0.886	524	0.70925	404	0.61865
ETHE1	23474	19	439	0.644	383	0.71913	314	0.47648
NPHP1	4867	2	141	0.961	121	0.7193	91	0.80501
IDUA	3425	4	493	0.922	433	0.71945	320	0.66104
ALDH3A2	224	17	410	0.728	338	0.72135	212	0.69582
ACTB	60	7	446	0.737	406	0.72145	211	0.69617
SRD5A3	79644	4	908	0.801	706	0.72323	586	0.71837
NEU1	4758	6	545	0.444	476	0.72333	267	0.80979
SLC12A6	9990	15	964	0.363	794	0.72467	659	0.70871
SLC17A5	26503	6	957	0.773	761	0.72562	657	0.7185
FUCA1	2517	1	169	0.824	126	0.72637	59	0.74471
COG8	84342	16	504	0.801	392	0.7271	309	0.75862
MED23	9439	6	617	0.968	518	0.72892	358	0.75426
GRIK2	2898	6	#N/A	#N/A	2087	0.73549
PIGO	84720	9	442	0.974	362	0.74494	290	0.77049
KCNQ2	3785	20	264	0.695	241	0.74542	126	0.98053
TMCO1	54499	1	747	0.61	610	0.74548	422	0.83915
SLC4A4	8671	4	1426	0.71	1073	0.7468	904	0.54138
NSD1	64324	5	843	0.767	703	0.74976	531	0.78956
BBS5	129880	2	765	0.812	592	0.75019	463	0.72563
COL4A1	1282	13	860	0.65	760	0.7508	530	0.66334
FGFR2	2263	10	859	0.857	692	0.7511	520	0.70288
ATP2A2	488	12	620	0.633	509	0.75569	234	0.42622
EPB41L1	2036	20	289	0.428	224	0.75745	189	0.78113
NDUFS1	4719	2	736	0.582	579	0.7651	420	0.81701
TBC1D24	57465	16	150	0.84	138	0.76732	101	0.80721
TMEM165	55858	4	885	0.699	672	0.76807	560	0.7502
KIRREL3	84623	11	2404	0.317	2101	0.76896	1734	0.70512
TAT	6898	16	530	0.992	401	0.7716	336	0.83082
PAX6	5080	11	396	0.999	320	0.77172	265	0.82129
MPDU1	9526	17	585	0.972	510	0.77833	326	0.88602
CC2D2A	57545	4	1071	0.995	836	0.78259	728	0.81633
INPP5E	56623	9	#N/A	#N/A	343	0.78488
GNPAT	8443	1	605	0.692	485	0.7874	401	0.78226
AK1	203	9	256	0.837	232	0.79224	185	0.80914
DDHD2	23259	8	195	0.837	148	0.79255	134	0.80387
PVRL1	5818	11	788	0.903	691	0.79356	533	0.84322
ESCO2	157570	8	1245	0.989	863	0.79592	789	0.83221
TGIF1	7050	18	384	0.923	316	0.79826	221	0.76928
SUOX	6821	12	214	0.784	149	0.80018	113	0.75218
TBCE	6905	1	964	0.494	764	0.80263	611	0.81175
BLM	641	15	608	0.484	511	0.80284	379	0.77305
COL4A2	1284	13	1561	0.958	1377	0.81148	1009	0.7214
PIGN	23556	18	1656	1	1344	0.81664	1116	0.89895
RBM28	55131	7	407	0.941	366	0.8181	331	0.78246
PC	5091	11	388	0.869	285	0.8187	219	0.74259
NAGA	4668	22	594	0.534	446	0.81917	319	0.79993
RAD21	5885	8	677	0.926	519	0.82575	431	0.8384
KCNJ11	3767	11	630	0.749	547	0.83518	478	0.80828
TMEM231	79583	16	700	0.976	550	0.83986	409	0.90504
SIX3	6496	2	863	0.895	758	0.84347	592	0.79608
LRP2	4036	2	1130	0.95	941	0.8444	675	0.84494
COG7	91949	16	477	0.862	393	0.84641	312	0.88812
POMT2	29954	14	922	0.993	767	0.85018	586	0.87147
ARL6	84100	3	379	0.98	291	0.85048	217	0.79147
KCNT1	57582	9	570	0.988	516	0.86095	336	0.82823
PMM2	5373	16	955	0.82	767	0.86325	599	0.8542
ALDH5A1	7915	6	1395	0.976	1129	0.86436	947	0.86059
ACO2	50	22	477	0.932	361	0.86465	188	0.923
NDUFS8	4728	11	254	0.921	229	0.86732	148	0.84949
KAT6B	23522	10	896	0.94	679	0.86835	540	0.88379
NDE1	54820	16	825	0.682	636	0.87191	411	0.84354
PANK2	80025	20	548	0.953	450	0.87317	319	0.91021
DHTKD1	55526	10	702	0.87	612	0.87481	352	0.88598
BIVM-ERCC5	100533467	13	812	0.985	646	0.87721	564	0.89826
ASPA	443	17	557	0.802	455	0.88161	363	0.85628
CREBBP	1387	16	385	0.59	345	0.88333	239	0.90518
DHFR	1719	5	993	0.978	791	0.88364	585	0.87069
TTC8	123016	14	795	0.847	622	0.88761	492	0.88517
DBT	1629	1	757	0.975	516	0.89141	428	0.91943
GLDC	2731	9	1262	0.99	1074	0.89223	770	0.89172
POMT1	10585	9	612	0.954	499	0.89472	349	0.88875
ACOX1	51	17	391	0.752	324	0.89531	117	0.85445
VLDLR	7436	9	1096	0.983	868	0.89926	718	0.77543
RAF1	5894	3	937	0.996	728	0.89927	576	0.90543
COG1	9382	17	429	0.987	371	0.9023	288	0.90267
SATB2	23314	2	691	0.835	479	0.90254	353	0.89882
SLC2A1	6513	1	534	0.994	442	0.9027	353	0.91964
COLEC11	78989	2	502	0.997	440	0.9038	317	0.88637
SNAP29	9342	22	612	0.994	467	0.90543	434	0.91223
ORC1	4998	1	400	0.857	212	0.90979	179	0.93602
CBS	875	21	859	0.993	739	0.90986	545	0.94254
SCN1A	6323	2	1454	0.999	1061	0.91563	740	0.95712
FGFR3	2261	4	234	0.87	209	0.91898	139	0.91917
ACAD9	28976	3	809	0.981	659	0.93143	371	0.81284
GAD1	2571	2	810	0.991	609	0.9316	497	0.96008
MAN1B1	11253	9	117	0.819	92	0.93642	33	0.91529
CHD7	55636	8	1073	0.997	747	0.93973	598	0.95334
ASPM	259266	1	811	0.99	373	0.94186	276	0.93937
PEX1	5189	7	453	0.951	362	0.94269	327	0.95356
TMEM67	91147	8	599	0.974	427	0.94332	292	0.95925
GRIN1	2902	9	49	0.863	31	0.94713	6	0.95216
AHI1	54806	6	773	0.987	536	0.95174	463	0.93151
MCPH1	79648	8	2553	1	2066	0.95217	1573	0.98469
AGPAT2	10555	9	56	0.963	45	0.95552	4	0.96228
TMEM237	65062	2	664	0.984	569	0.96183	480	0.94139
SALL1	6299	16	410	0.996	354	0.96535	288	0.98111
GNAS	2778	20	655	0.93	533	0.97061	417	0.98193
GLI3	2737	7	1336	0.968	1152	0.9746	984	0.97412
SMC3	9126	10	853	1	664	0.97766	516	0.99582
ARL13B	200894	3	191	0.987	145	0.98066	108	0.98887
MVK	4598	12	745	0.999	624	0.99153	555	0.99149
BBS9	27241	7	2468	1	1937	0.99834	1544	0.99952
CHKB-CPT1B	386593	22	420	0.24	#N/A	#N/A	#N/A	#N/A
SOX2-OT	347689	3	531	0.31	#N/A	#N/A	#N/A	#N/A
RAB3GAP2	6791	1	841	0.908	#N/A	#N/A	578	0.57028
B4GALT7	11285	5	6	#N/A	#N/A	#N/A	#N/A	#N/A
